# Transcriptionally distinct atypical B cell populations contribute to insulin autoreactivity and show differential activation, isotype switching, and somatic hypermutation in early-stage type 1 diabetes individuals

**DOI:** 10.64898/2026.09.30.754202

**Authors:** Lindsay E. Bass, Landon M. Clark, Bryan Han, Daniel J. Moore, Rachel H. Bonami

**Author notes:** Correspondence: Rachel H. Bonami, Department of Medicine, Vanderbilt Health, Medical Center North T3113, 1161 21st Avenue South, Nashville, TN 37232.

## Abstract

Autoreactive B cells must escape immune tolerance mechanisms to drive autoimmune disease, potentially through alternative paths to memory and antibody-secreting cell formation. “Atypical” B cells represent one such alternative pathway and are expanded in several human autoimmune diseases. Atypical B cells display phenotypic heterogeneity, but how this connects with differences in transcriptional programming, isotype switching and somatic hypermutation is incompletely understood in type 1 diabetes (T1D). Screening efforts to detect T1D prior to clinical diabetes onset affords an opportunity to study B cells early in immunopathogenesis, in which they primarily function as antigen-presenting cells. Prior evidence points to atypical B cell populations as reservoirs for islet autoreactivity in human T1D. We therefore developed sorting strategies to enrich for atypical and other autoreactive-prone B cell populations from the peripheral blood of early-stage T1D individuals and performed single-cell RNA/BCR-sequencing. We identified four transcriptionally defined atypical B cell clusters, each showing differential upregulation of atypical B cell defining genes. Additional gene expression changes were noted in broadly transcriptionally similar, but phenotypically distinct atypical B cell populations, with differences noted in the average extent of isotype switching and somatic hypermutation. Some atypical B cell populations showed extensive clonal sharing with classical memory or plasmablast subsets, consistent with relationships amongst these subsets. B cells reactive against a key islet autoantigen, insulin, were enriched in select atypical B cell populations. These findings highlight specific atypical B cell populations and features with potential value as biomarkers of disease progression or response to immunotherapy in T1D, and potentially other autoimmune diseases.
