## Supplemental Table S5 for "Transcriptionally distinct atypical B cell populations contribute to insulin autoreactivity and show differential activation, isotype switching, and somatic hypermutation in early-stage type 1 diabetes individuals"

pathway_name	gs_id	n_genes	matched_term
GOBP_ADAPTIVE_IMMUNE_RESPONSE_BASED_ON_SOMATIC_RECOMBINATION_OF_IMMUNE_RECEPTORS_BUILT_FROM_IMMUNOGLOBULIN_SUPERFAMILY_DOMAINS	M16548	419	IMMUNOGLOBULIN
GOBP_ANTIBODY_DEPENDENT_CELLULAR_CYTOTOXICITY	M49311	10	ANTIBODY
GOBP_ANTIGEN_PROCESSING_AND_PRESENTATION	M12794	124	ANTIGEN_PROCESSING
GOBP_ANTIGEN_PROCESSING_AND_PRESENTATION_ENDOGENOUS_LIPID_ANTIGEN_VIA_MHC_CLASS_IB	M23824	5	ANTIGEN_PROCESSING
GOBP_ANTIGEN_PROCESSING_AND_PRESENTATION_OF_ENDOGENOUS_ANTIGEN	M16324	31	ANTIGEN_PROCESSING
GOBP_ANTIGEN_PROCESSING_AND_PRESENTATION_OF_ENDOGENOUS_PEPTIDE_ANTIGEN	M16750	24	ANTIGEN_PROCESSING
GOBP_ANTIGEN_PROCESSING_AND_PRESENTATION_OF_EXOGENOUS_ANTIGEN	M42695	56	ANTIGEN_PROCESSING
GOBP_ANTIGEN_PROCESSING_AND_PRESENTATION_OF_EXOGENOUS_PEPTIDE_ANTIGEN	M42602	47	ANTIGEN_PROCESSING
GOBP_ANTIGEN_PROCESSING_AND_PRESENTATION_OF_EXOGENOUS_PEPTIDE_ANTIGEN_VIA_MHC_CLASS_I	M13990	10	ANTIGEN_PROCESSING
GOBP_ANTIGEN_PROCESSING_AND_PRESENTATION_OF_EXOGENOUS_PEPTIDE_ANTIGEN_VIA_MHC_CLASS_IB	M50346	8	ANTIGEN_PROCESSING
GOBP_ANTIGEN_PROCESSING_AND_PRESENTATION_OF_EXOGENOUS_PEPTIDE_ANTIGEN_VIA_MHC_CLASS_II	M42696	33	ANTIGEN_PROCESSING
GOBP_ANTIGEN_PROCESSING_AND_PRESENTATION_OF_LIPID_ANTIGEN_VIA_MHC_CLASS_IB	M23823	8	ANTIGEN_PROCESSING
GOBP_ANTIGEN_PROCESSING_AND_PRESENTATION_OF_PEPTIDE_ANTIGEN	M11444	75	ANTIGEN_PROCESSING
GOBP_ANTIGEN_PROCESSING_AND_PRESENTATION_OF_PEPTIDE_ANTIGEN_VIA_MHC_CLASS_I	M13091	38	ANTIGEN_PROCESSING
GOBP_ANTIGEN_PROCESSING_AND_PRESENTATION_OF_PEPTIDE_ANTIGEN_VIA_MHC_CLASS_IB	M22252	16	ANTIGEN_PROCESSING
GOBP_ANTIGEN_PROCESSING_AND_PRESENTATION_OF_PEPTIDE_OR_POLYSACCHARIDE_ANTIGEN_VIA_MHC_CLASS_II	M10260	39	ANTIGEN_PROCESSING
GOBP_ANTIGEN_PROCESSING_AND_PRESENTATION_VIA_MHC_CLASS_IB	M11335	24	ANTIGEN_PROCESSING
GOBP_B_1_B_CELL_DIFFERENTIATION	M22205	5	B_CELL; B_CELL_DIFFERENTIATION
GOBP_B_CELL_ACTIVATION	M10657	297	B_CELL; B_CELL_ACTIVATION
GOBP_B_CELL_ACTIVATION_INVOLVED_IN_IMMUNE_RESPONSE	M16926	107	B_CELL; B_CELL_ACTIVATION
GOBP_B_CELL_APOPTOTIC_PROCESS	M22189	25	B_CELL
GOBP_B_CELL_CHEMOTAXIS	M23386	8	B_CELL
GOBP_B_CELL_DIFFERENTIATION	M5982	148	B_CELL; B_CELL_DIFFERENTIATION
GOBP_B_CELL_HOMEOSTASIS	M10425	34	B_CELL
GOBP_B_CELL_LINEAGE_COMMITMENT	M22237	5	B_CELL
GOBP_B_CELL_MEDIATED_IMMUNITY	M12033	199	B_CELL
GOBP_B_CELL_PROLIFERATION	M11204	100	B_CELL; B_CELL_PROLIFERATION
GOBP_B_CELL_PROLIFERATION_INVOLVED_IN_IMMUNE_RESPONSE	M22236	6	B_CELL; B_CELL_PROLIFERATION
GOBP_B_CELL_RECEPTOR_SIGNALING_PATHWAY	M16382	79	B_CELL; B_CELL_RECEPTOR
GOBP_DENDRITIC_CELL_ANTIGEN_PROCESSING_AND_PRESENTATION	M22259	17	ANTIGEN_PROCESSING
GOBP_GERMINAL_CENTER_B_CELL_DIFFERENTIATION	M34047	9	B_CELL; GERMINAL_CENTER; GERMINAL; B_CELL_DIFFERENTIATION
GOBP_GERMINAL_CENTER_FORMATION	M22258	14	GERMINAL_CENTER; GERMINAL
GOBP_HUMORAL_IMMUNE_RESPONSE_MEDIATED_BY_CIRCULATING_IMMUNOGLOBULIN	M14749	51	IMMUNOGLOBULIN
GOBP_IMMATURE_B_CELL_DIFFERENTIATION	M22238	16	B_CELL; B_CELL_DIFFERENTIATION
GOBP_IMMUNOGLOBULIN_PRODUCTION	M12930	112	IMMUNOGLOBULIN
GOBP_IMMUNOGLOBULIN_PRODUCTION_INVOLVED_IN_IMMUNOGLOBULIN_MEDIATED_IMMUNE_RESPONSE	M14208	59	IMMUNOGLOBULIN
GOBP_IMMUNOGLOBULIN_V_D_J_RECOMBINATION	M29149	8	IMMUNOGLOBULIN
GOBP_MARGINAL_ZONE_B_CELL_DIFFERENTIATION	M22234	9	B_CELL; B_CELL_DIFFERENTIATION
GOBP_MATURE_B_CELL_DIFFERENTIATION	M15201	38	B_CELL; B_CELL_DIFFERENTIATION
GOBP_NEGATIVE_REGULATION_OF_ANTIGEN_PROCESSING_AND_PRESENTATION	M22269	9	ANTIGEN_PROCESSING
GOBP_NEGATIVE_REGULATION_OF_B_CELL_ACTIVATION	M11141	34	B_CELL; B_CELL_ACTIVATION
GOBP_NEGATIVE_REGULATION_OF_B_CELL_APOPTOTIC_PROCESS	M16499	13	B_CELL
GOBP_NEGATIVE_REGULATION_OF_B_CELL_DIFFERENTIATION	M29191	6	B_CELL; B_CELL_DIFFERENTIATION
GOBP_NEGATIVE_REGULATION_OF_B_CELL_MEDIATED_IMMUNITY	M22278	14	B_CELL
GOBP_NEGATIVE_REGULATION_OF_B_CELL_PROLIFERATION	M14438	18	B_CELL; B_CELL_PROLIFERATION
GOBP_NEGATIVE_REGULATION_OF_B_CELL_RECEPTOR_SIGNALING_PATHWAY	M23916	12	B_CELL; B_CELL_RECEPTOR
GOBP_NEGATIVE_REGULATION_OF_HUMORAL_IMMUNE_RESPONSE_MEDIATED_BY_CIRCULATING_IMMUNOGLOBULIN	M22299	10	IMMUNOGLOBULIN
GOBP_NEGATIVE_REGULATION_OF_IMMUNOGLOBULIN_PRODUCTION	M22273	12	IMMUNOGLOBULIN
GOBP_PLASMA_CELL_DIFFERENTIATION	M40327	10	PLASMA_CELL
GOBP_POSITIVE_REGULATION_OF_ANTIGEN_PROCESSING_AND_PRESENTATION	M13310	10	ANTIGEN_PROCESSING
GOBP_POSITIVE_REGULATION_OF_B_CELL_ACTIVATION	M16078	87	B_CELL; B_CELL_ACTIVATION
GOBP_POSITIVE_REGULATION_OF_B_CELL_DIFFERENTIATION	M15028	18	B_CELL; B_CELL_DIFFERENTIATION
GOBP_POSITIVE_REGULATION_OF_B_CELL_MEDIATED_IMMUNITY	M11570	42	B_CELL
GOBP_POSITIVE_REGULATION_OF_B_CELL_PROLIFERATION	M11546	47	B_CELL; B_CELL_PROLIFERATION
GOBP_POSITIVE_REGULATION_OF_B_CELL_RECEPTOR_SIGNALING_PATHWAY	M23917	9	B_CELL; B_CELL_RECEPTOR
GOBP_POSITIVE_REGULATION_OF_DENDRITIC_CELL_ANTIGEN_PROCESSING_AND_PRESENTATION	M22271	7	ANTIGEN_PROCESSING
GOBP_POSITIVE_REGULATION_OF_HUMORAL_IMMUNE_RESPONSE_MEDIATED_BY_CIRCULATING_IMMUNOGLOBULIN	M22300	5	IMMUNOGLOBULIN
GOBP_POSITIVE_REGULATION_OF_IMMUNOGLOBULIN_PRODUCTION	M13791	59	IMMUNOGLOBULIN
GOBP_PRE_B_CELL_DIFFERENTIATION	M49318	7	B_CELL; B_CELL_DIFFERENTIATION
GOBP_PRO_B_CELL_DIFFERENTIATION	M22239	12	B_CELL; B_CELL_DIFFERENTIATION
GOBP_REGULATION_OF_ANTIGEN_PROCESSING_AND_PRESENTATION	M12648	23	ANTIGEN_PROCESSING
GOBP_REGULATION_OF_ANTIGEN_PROCESSING_AND_PRESENTATION_OF_PEPTIDE_ANTIGEN	M10719	6	ANTIGEN_PROCESSING
GOBP_REGULATION_OF_ANTIGEN_PROCESSING_AND_PRESENTATION_OF_PEPTIDE_OR_POLYSACCHARIDE_ANTIGEN_VIA_MHC_CLASS_II	M22270	5	ANTIGEN_PROCESSING
GOBP_REGULATION_OF_B_CELL_ACTIVATION	M14227	139	B_CELL; B_CELL_ACTIVATION
GOBP_REGULATION_OF_B_CELL_APOPTOTIC_PROCESS	M13701	19	B_CELL
GOBP_REGULATION_OF_B_CELL_DIFFERENTIATION	M13200	35	B_CELL; B_CELL_DIFFERENTIATION
GOBP_REGULATION_OF_B_CELL_MEDIATED_IMMUNITY	M13261	61	B_CELL
GOBP_REGULATION_OF_B_CELL_PROLIFERATION	M14629	74	B_CELL; B_CELL_PROLIFERATION
GOBP_REGULATION_OF_B_CELL_RECEPTOR_SIGNALING_PATHWAY	M10092	26	B_CELL; B_CELL_RECEPTOR
GOBP_REGULATION_OF_DENDRITIC_CELL_ANTIGEN_PROCESSING_AND_PRESENTATION	M40330	11	ANTIGEN_PROCESSING
GOBP_REGULATION_OF_GERMINAL_CENTER_FORMATION	M22272	8	GERMINAL_CENTER; GERMINAL
GOBP_REGULATION_OF_HUMORAL_IMMUNE_RESPONSE_MEDIATED_BY_CIRCULATING_IMMUNOGLOBULIN	M22298	15	IMMUNOGLOBULIN
GOBP_REGULATION_OF_IMMUNOGLOBULIN_PRODUCTION	M12231	80	IMMUNOGLOBULIN
GOBP_REGULATION_OF_PLASMA_CELL_DIFFERENTIATION	M45234	5	PLASMA_CELL
GOBP_REGULATION_OF_PRO_B_CELL_DIFFERENTIATION	M43092	8	B_CELL; B_CELL_DIFFERENTIATION
GOBP_SOMATIC_DIVERSIFICATION_OF_IMMUNOGLOBULINS	M34109	70	IMMUNOGLOBULIN
GOBP_T_CELL_ANTIGEN_PROCESSING_AND_PRESENTATION	M22256	5	ANTIGEN_PROCESSING
