## Supplemental Table S6 for "Transcriptionally distinct atypical B cell populations contribute to insulin autoreactivity and show differential activation, isotype switching, and somatic hypermutation in early-stage type 1 diabetes individuals"

### Sheet: Sheet1
Pathway	Padj	Normalized Enrichment Score (NES)	Number of genes in pathway	Leading Edge Genes
cluster 6 vs classical memory
HALLMARK_MYC_TARGETS_V1	0.000745799	-2.24977	12	RPL34, RPS6, NAP1L1, EEF1B2, RPL14, RPLP0, RPS5, RPS2, RACK1, NPM1, RPL22
HALLMARK_TNFA_SIGNALING_VIA_NFKB	0.677083	1.15085	16	SIK1, MAP3K8, RHOB, B4GALT1, PLEK, LITAF
HALLMARK_ALLOGRAFT_REJECTION	0.684314	-0.985851	16	LTB, RPL9, RPS3A, IRF8, PRKCB, NPM1, ETS1
GOBP_ADAPTIVE_IMMUNE_RESPONSE_BASED_ON_SOMATIC_RECOMBINATION_OF_IMMUNE_RECEPTORS_BUILT_FROM_IMMUNOGLOBULIN_SUPERFAMILY_DOMAINS	0.028354	1.8578	13	CD19, TNFRSF1B, IGHD, LILRB1, HLA-DRB1, MEF2C, SLAMF6, JUNB, STX7, FCGR2B
GOBP_B_CELL_PROLIFERATION	0.0815341	1.5792	10	FCRL3, CD19, MS4A1, RASGRP1, CD22, CD79A, MEF2C
GOBP_B_CELL_RECEPTOR_SIGNALING_PATHWAY	0.0815341	1.6129	12	FCRL3, CD19, IGHD, SYK, MS4A1, CD22, CD79A, MEF2C
GOBP_B_CELL_ACTIVATION	0.0817669	1.4976	24	FCRL5, FCRL3, CD19, LAPTM5, THEMIS2, SYK, MS4A1, RASGRP1, CD22, CD79A
GOBP_REGULATION_OF_B_CELL_ACTIVATION	0.125825	1.44145	11	FCRL3, CD19, LAPTM5, THEMIS2, SYK, CD22, MEF2C
GOBP_B_CELL_DIFFERENTIATION	0.206564	1.21331	17	FCRL3, CD19, LAPTM5, SYK, MS4A1
cluster 4 vs classical memory
GOBP_B_CELL_ACTIVATION	0.447958	1.00826	10	FCRL5, PTPRJ, SYK, IGHM
cluster 7 vs classical memory
HALLMARK_MYC_TARGETS_V1	8.08745e-05	-2.34678	48	RAN, EIF4H, EIF4G2, CNBP, RPS10, HSP90AB1, HNRNPA1, SET, PPIA, RPL18, PABPC1, NPM1, PCBP1, RPLP0, RPL34, NAP1L1, RPL22, RPS6, RPS2, RACK1, RPS3, RPS5, EEF1B2, RPL14, RPL6, HNRNPC, SLC25A3, HNRNPA2B1, ODC1, SERBP1, RSL1D1, PHB2, HNRNPU, YWHAQ, CBX3, CANX, EIF1AX, PABPC4, SRSF3, SRSF2, EIF3D, DEK, PTGES3
HALLMARK_OXIDATIVE_PHOSPHORYLATION	0.0216711	-1.89262	14	COX4I1, ATP6V1G1, UQCRB, SLC25A6, COX7C, ISCU, ATP5MC2, ATP5F1E, SLC25A3, SLC25A5, NDUFA4, PHB2, ATP6V0E1, ATP5F1B
HALLMARK_P53_PATHWAY	0.0216711	-1.93721	15	BTG2, ISCU, ZFP36L1, HINT1, RPL18, BTG1, RPL36, TXNIP, RACK1, RPS12
HALLMARK_INTERFERON_GAMMA_RESPONSE	0.0896443	-1.60787	20	CD74, HLA-DRB1, HLA-B, PSME1, HLA-A, B2M, HLA-DQA1, IRF8, BTG1, TXNIP
HALLMARK_INTERFERON_ALPHA_RESPONSE	0.1169	-1.68845	10	CD74, PSME1, B2M, SELL, HLA-C, TXNIP
HALLMARK_APICAL_JUNCTION	0.146434	-1.58025	13	CAP1, ARPC2, ACTB, ACTG1, RAC2, PFN1, CNN2, MSN, GNAI2, MYH9, MYL12B
HALLMARK_MTORC1_SIGNALING	0.181233	-1.48751	11	BTG2, PPIA, SERP1, HSP90B1, CXCR4, ACTR2, ACTR3, CANX, CALR, TCEA1, UBE2D3
HALLMARK_TNFA_SIGNALING_VIA_NFKB	0.241348	-1.39851	19	BTG2, MARCKS, ZFP36, KLF2, EIF1, BTG1, PNRC1
HALLMARK_ALLOGRAFT_REJECTION	0.356543	-1.28619	32	CD74, HLA-E, HLA-DMB, HLA-A, B2M, HLA-DQA1, IRF8, HLA-DRA, CD79A, NPM1, RPS19, RPS3A, RPL9, RPL39, IL2RG, RPS9, HLA-DOA, ETS1, LTB
HALLMARK_G2M_CHECKPOINT	0.595526	-1.05565	12	MARCKS, NCL, HSPA8, HMGN2, RAD21, ODC1, HNRNPU
HALLMARK_HYPOXIA	0.595526	-1.05243	13	ZFP36, BTG1, PNRC1, CXCR4, MYH9, ETS1
HALLMARK_PI3K_AKT_MTOR_SIGNALING	0.595526	-1.06023	17	YWHAB, PFN1, CFL1, IL2RG, HSP90B1, CXCR4, ARF1, ARPC3, ACTR2, ACTR3, MKNK2, CALR, RAC1, UBE2D3
HALLMARK_UV_RESPONSE_UP	0.595526	-1.13595	10	EIF2S3, BTG2, TMBIM6, BTG1
GOBP_ANTIGEN_PROCESSING_AND_PRESENTATION_OF_EXOGENOUS_ANTIGEN	2.22112e-06	-2.57603	22	HLA-DQA2, CD74, HLA-DRB1, HLA-B, PSME1, HLA-E, HLA-DMB, HLA-A, B2M, HLA-DQA1, HLA-C, HLA-DQB1, HLA-DPB1, HLA-DRA, HLA-DPA1
GOBP_ANTIGEN_PROCESSING_AND_PRESENTATION_OF_EXOGENOUS_PEPTIDE_ANTIGEN	1.06712e-05	-2.52787	20	HLA-DQA2, CD74, HLA-DRB1, HLA-B, HLA-E, HLA-DMB, HLA-A, B2M, HLA-DQA1, HLA-C, HLA-DQB1, HLA-DPB1, HLA-DRA, HLA-DPA1
GOBP_ANTIGEN_PROCESSING_AND_PRESENTATION_OF_PEPTIDE_ANTIGEN	0.00010035	-2.28046	23	HLA-DQA2, CD74, HLA-DRB1, HLA-B, HLA-E, HLA-DMB, HLA-A, B2M, HLA-DQA1, HLA-C, HLA-DQB1, HLA-DPB1, HLA-DRA, HLA-DPA1
GOBP_ANTIGEN_PROCESSING_AND_PRESENTATION	0.000257403	-2.25346	28	HLA-DQA2, CD74, HLA-DRB1, HLA-B, PSME1, HLA-E, HLA-DMB, HLA-A, B2M, HLA-DQA1, HLA-C, HLA-DQB1, HLA-DPB1, HLA-DRA, HLA-DPA1
GOBP_ANTIGEN_PROCESSING_AND_PRESENTATION_OF_EXOGENOUS_PEPTIDE_ANTIGEN_VIA_MHC_CLASS_II	0.000396805	-2.17128	15	HLA-DQA2, CD74, HLA-DRB1, HLA-DMB, B2M, HLA-DQA1, HLA-DQB1, HLA-DPB1, HLA-DRA, HLA-DPA1
GOBP_ANTIGEN_PROCESSING_AND_PRESENTATION_OF_PEPTIDE_OR_POLYSACCHARIDE_ANTIGEN_VIA_MHC_CLASS_II	0.00127946	-2.00954	16	HLA-DQA2, CD74, HLA-DRB1, HLA-DMB, B2M, HLA-DQA1, HLA-DQB1, HLA-DPB1, HLA-DRA, HLA-DPA1
GOBP_B_CELL_RECEPTOR_SIGNALING_PATHWAY	0.0268909	1.74338	17	BLK, LYN, PRKCB, BANK1, PLCG2, VAV3, BCL2, FOXP1, SOS1
GOBP_ADAPTIVE_IMMUNE_RESPONSE_BASED_ON_SOMATIC_RECOMBINATION_OF_IMMUNE_RECEPTORS_BUILT_FROM_IMMUNOGLOBULIN_SUPERFAMILY_DOMAINS	0.0333982	-1.66568	27	CD74, HLA-DRB1, HLA-B, HLA-E, HLA-A, B2M, HLA-C, FCMR, HLA-DRA
GOBP_REGULATION_OF_B_CELL_PROLIFERATION	0.522859	1.06295	11	CARD11, LYN, VAV3, BCL2, INPP5D, ATM, MEF2C
cluster 10 vs classical memory
HALLMARK_APICAL_JUNCTION	0.19141	1.66975	16	ACTG1, PFN1, ARPC2, ACTB, CD86, RAC2, CD99, CNN2
HALLMARK_HYPOXIA	0.796767	1.15772	13	ANXA2, GAPDH, S100A4
HALLMARK_MTORC1_SIGNALING	0.796767	1.02963	21	PPIA, GAPDH, NIBAN1, PPA1, PRDX1, LDHA, IFI30, TPI1, ITGB2, PSMA4, ACTR3
HALLMARK_OXIDATIVE_PHOSPHORYLATION	0.796767	1.05947	29	SLC25A5, COX5A, LDHA, SLC25A3, LDHB, VDAC1, ATP5MC3, ATP5MF, COX6C, ATP5PB, ATP5F1A, DECR1, UQCRH, ATP5MG, COX6B1, UQCRFS1, ATP5F1C, PDHB, COX6A1, NDUFAB1
HALLMARK_P53_PATHWAY	0.796767	1.00085	12	S100A10, S100A4, PITPNC1, LDHB, IFI30
GOBP_ADAPTIVE_IMMUNE_RESPONSE_BASED_ON_SOMATIC_RECOMBINATION_OF_IMMUNE_RECEPTORS_BUILT_FROM_IMMUNOGLOBULIN_SUPERFAMILY_DOMAINS	0.881257	-1.05956	17	IGHD, JUNB, BACH2, IGLL5, PSMB1, CD1C, TFRC, PSMB3, C1QBP, IGHA1, CYRIB, PRKCD, PTPN6, PSMA5, PSMB2, PSMA4
