## Supplemental Table S9 for "Transcriptionally distinct atypical B cell populations contribute to insulin autoreactivity and show differential activation, isotype switching, and somatic hypermutation in early-stage type 1 diabetes individuals"

### Sheet: DEG lists
Differentially expressed genes across the four phenotypic sort populations (P5, P6, P8, and P9) within each transcriptionally defined B cell cluster
Genes filtered on padj < 0.05, fold change > 1.5, expressed by >30% of the cells in at least one of the comparator groups
Transitional cluster 2	avg_log2FC	pct.1	pct.2	p_val_adj	cluster
IFITM1	0.752919	0.301	0.179	0.0156559	P5
SELL	1.57097	0.5	0.2	3.58943e-73	P6
RORA-AS1	1.42368	0.326	0.133	7.05815e-39	P6
LINC01237	1.37756	0.443	0.208	4.69996e-44	P6
TSC22D3	1.10795	0.469	0.238	8.82305e-37	P6
RORA	0.943378	0.384	0.211	1.77022e-20	P6
TPT1	0.931334	0.98	0.949	2.56709e-74	P6
NBEAL1	0.869827	0.452	0.255	1.35908e-22	P6
RPL41	0.780327	0.862	0.706	1.90779e-42	P6
HINT1	0.763608	0.541	0.36	2.68594e-17	P6
HLA-DOB	0.744227	0.523	0.348	7.1986e-16	P6
PLPP5	0.710006	0.497	0.294	8.06149e-21	P6
ENSG00000223393	0.690196	0.379	0.238	2.7831e-11	P6
OOEP	0.66284	0.59	0.408	9.71641e-17	P6
ATP6V0E1	0.652599	0.305	0.181	2.59999e-09	P6
RPL12	0.647675	0.884	0.761	4.36592e-31	P6
TNFRSF13C	0.64307	0.499	0.333	1.51736e-13	P6
RPL3	0.622201	0.904	0.797	3.68266e-34	P6
COMMD6	0.618492	0.374	0.233	1.02541e-10	P6
TRBC2	0.615587	0.452	0.283	5.60115e-13	P6
PALM2AKAP2	0.611893	0.323	0.185	3.04967e-11	P6
ENSG00000298362	0.7649	0.494	0.359	6.74896e-17	P9
IFI44L	0.742271	0.35	0.246	6.13697e-08	P9
ITM2C	0.687379	0.624	0.467	1.31171e-23	P9
ENSG00000305868	0.657599	0.313	0.239	0.000589395	P9
XAF1	0.614367	0.524	0.467	2.95658e-05	P9
SAMD9L	0.603361	0.43	0.356	2.73336e-05	P9
MIR181A1HG	0.599223	0.346	0.257	1.61817e-05	P9
Naive cluster 5
LINC01237	1.53777	0.431	0.202	3.971e-90	P6
RORA-AS1	1.24407	0.311	0.135	2.8452e-58	P6
COMMD6	0.737341	0.373	0.215	2.06165e-34	P6
NBEAL1	0.725872	0.416	0.252	1.61181e-35	P6
TPT1	0.721917	0.974	0.942	5.2894e-123	P6
RORA	0.709204	0.379	0.236	4.99917e-29	P6
TOMM7	0.630977	0.495	0.331	6.46678e-33	P6
HINT1	0.630192	0.521	0.36	5.71218e-33	P6
ENSG00000303317	0.911532	0.309	0.199	1.00426e-05	P8
RPS17	0.810788	0.595	0.382	9.24506e-19	P8
RPS10	0.75936	0.653	0.486	3.71255e-16	P8
EEF1G	0.756626	0.428	0.29	8.00536e-08	P8
ENSG00000298362	0.67163	0.326	0.241	0.0464765	P8
FCRL3	0.63791	0.482	0.408	0.0293095	P8
RPL17	0.631979	0.664	0.448	5.69817e-14	P8
FCER2	0.60699	0.441	0.36	0.00515303	P8
RPL36A	0.585248	0.451	0.372	0.0315931	P8
FCRL5	1.0798	0.457	0.307	7.79609e-46	P9
PCDH9	0.928912	0.384	0.251	6.47377e-32	P9
FAM3C	0.755771	0.346	0.254	9.61485e-17	P9
IGLL5	0.743459	0.514	0.368	7.11966e-37	P9
UBE2J1	0.671672	0.381	0.293	1.24587e-15	P9
TCL1A	0.613429	0.504	0.383	5.93579e-24	P9
YBX3	0.594513	0.399	0.303	2.07633e-15	P9
Naive cluster 13
LINC01237	2.90643	0.527	0.203	1.46886e-36	P6
RORA-AS1	2.66337	0.429	0.152	5.44269e-27	P6
RORA	1.73959	0.441	0.211	6.68729e-17	P6
ENSG00000223393	1.72998	0.385	0.177	7.13488e-13	P6
SELL	1.41584	0.435	0.214	1.39672e-13	P6
PALM2AKAP2	1.2834	0.349	0.172	2.0168e-08	P6
TPT1	1.14035	0.485	0.311	6.24703e-07	P6
STEAP1B	1.07696	0.314	0.158	3.89874e-06	P6
RPS29	1.051	0.491	0.325	1.54563e-06	P6
ADAM28	1.03374	0.518	0.268	2.99067e-14	P6
ARHGAP24	1.03348	0.559	0.318	2.45868e-13	P6
ASIP	0.873456	0.524	0.368	0.000146873	P6
HLA-DPA1	0.867115	0.538	0.391	9.16163e-05	P6
IL4R	0.759144	0.467	0.305	0.000985286	P6
MT-ND3	0.754772	1	0.997	9.76354e-43	P6
MT-ATP8	0.745314	0.811	0.689	1.13327e-10	P6
LINC00926	0.733039	0.527	0.354	2.04167e-05	P6
MT-ND2	0.626009	1	0.999	2.42142e-29	P6
IGF2R	0.598373	0.778	0.678	2.31602e-06	P6
MT-ND1	0.58702	0.997	0.999	4.17804e-28	P6
ENSG00000224610	1.86482	0.405	0.158	4.37671e-11	P8
FCRL3	1.58515	0.314	0.145	0.000322408	P8
ADAM28	1.52047	0.647	0.286	4.9998e-18	P8
ADAM7-AS1	1.45654	0.444	0.232	7.60627e-07	P8
ENSG00000287092	1.37895	0.477	0.313	0.00595991	P8
MEF2C-AS1	1.36955	0.314	0.158	0.00404466	P8
LARGE1	1.35852	0.477	0.24	1.25965e-07	P8
ENSG00000255240	1.07225	0.484	0.331	0.0203647	P8
COL19A1	1.05806	0.582	0.385	1.19967e-05	P8
WWOX	0.909078	0.536	0.323	0.000191157	P8
SKAP1	0.868422	0.582	0.38	0.00338536	P8
MEF2C	0.845304	0.863	0.701	3.74191e-08	P8
LINC00926	0.792147	0.542	0.374	0.014633	P8
ADK	0.735564	0.85	0.703	0.000113513	P8
RABGAP1L	0.701034	0.725	0.604	0.0279818	P8
MARCHF1	0.646992	0.824	0.68	0.00580041	P8
SOX5	2.06615	0.416	0.144	3.38888e-25	P9
PTPRJ	1.44903	0.375	0.169	8.32769e-14	P9
CCDC191	1.3185	0.309	0.148	9.85242e-08	P9
CD38	1.19082	0.339	0.163	2.23422e-08	P9
XAF1	1.14764	0.37	0.226	1.37819e-05	P9
ENSG00000257275	1.12075	0.312	0.159	3.58409e-06	P9
PIP5K1B	1.09891	0.441	0.261	3.9411e-09	P9
PCDH9	1.01713	0.529	0.34	1.0928e-09	P9
IGLL5	0.923088	0.48	0.263	1.78087e-11	P9
MSI2	0.904211	0.354	0.215	0.000498818	P9
CBLB	0.755084	0.418	0.276	0.000300716	P9
EBF1	0.720216	0.766	0.539	8.43525e-15	P9
ARB2A	0.699687	0.301	0.177	0.0199481	P9
KCNQ5	0.670391	0.57	0.401	1.32355e-05	P9
PTMA	0.639541	0.612	0.47	0.000414327	P9
ENSG00000294557	0.599628	0.456	0.298	0.0025082	P9
Activated cluster 17
SOX5	1.53844	0.5	0.143	0.0131779	P5
TCL1A	3.98378	0.4	0.056	1.88409e-05	P9
FOS	2.1534	0.8	0.444	0.0393436	P9
Classical memory cluster 0
ITGB1	1.00515	0.407	0.269	1.88696e-28	P5
BOLA3-DT	0.885304	0.307	0.197	6.14632e-17	P5
ENSG00000293300	0.796078	0.356	0.246	1.09597e-15	P5
ENSG00000294557	0.766703	0.534	0.366	1.69338e-33	P5
ITM2C	0.636949	0.375	0.3	6.5471e-07	P5
CSGALNACT1	0.624121	0.346	0.265	2.40533e-07	P5
FCRL5	0.621925	0.319	0.257	0.000436009	P5
MAN2B1	0.587479	0.304	0.227	3.45418e-06	P5
ENSG00000269242	1.3797	0.303	0.148	3.92473e-50	P6
LINC01237	1.00969	0.367	0.192	4.20982e-52	P6
CXCR4	0.819431	0.66	0.417	1.53171e-86	P6
PLPP5	0.676485	0.32	0.178	3.86474e-32	P6
BCL2	0.648002	0.333	0.194	5.55522e-28	P6
COMMD6	0.636549	0.469	0.335	1.70494e-28	P6
RORA	0.6154	0.326	0.208	3.49715e-21	P6
PALM2AKAP2	0.592951	0.445	0.282	9.6565e-33	P6
IGHD	1.37603	0.679	0.507	0.000131143	P8
RPS17	0.814885	0.69	0.455	0.0238065	P8
S100A8	10.4138	0.307	0.001	0	P9
FCN1	9.89823	0.308	0.002	0	P9
ENSG00000257764	9.61509	0.307	0.002	0	P9
LYZ	9.51334	0.313	0.008	0	P9
TYROBP	9.39764	0.308	0.002	0	P9
FCER1G	8.54876	0.303	0.002	0	P9
FOS	4.72994	0.332	0.089	8.41752e-143	P9
MNDA	4.30638	0.339	0.064	3.87681e-210	P9
SRGN	4.00049	0.349	0.09	2.63108e-158	P9
S100A11	3.85734	0.319	0.059	2.06868e-195	P9
SAMHD1	3.5026	0.303	0.058	3.21992e-176	P9
PSAP	2.90271	0.502	0.325	6.56471e-68	P9
RNF130	2.76421	0.333	0.1	2.39657e-116	P9
ITGB2	2.74309	0.384	0.129	2.44853e-123	P9
TKT	2.65834	0.33	0.117	5.89423e-93	P9
APLP2	2.60146	0.405	0.15	7.87625e-116	P9
AP1S2	2.12161	0.41	0.216	5.03174e-65	P9
SDCBP	2.0611	0.302	0.115	6.85265e-68	P9
FGR	2.01945	0.481	0.248	1.23281e-87	P9
HCK	1.87294	0.346	0.128	1.68244e-81	P9
Classical memory cluster 1
FGR	1.08433	0.313	0.166	5.90911e-27	P5
ENSG00000294557	0.957822	0.435	0.272	7.76394e-27	P5
MX1	0.821869	0.306	0.212	8.44752e-09	P5
SUB1	0.645372	0.506	0.384	9.02349e-15	P5
DDX39B	0.618155	0.303	0.211	8.82527e-07	P5
CDC42	0.604024	0.322	0.225	4.27651e-08	P5
ARPC1B	0.599589	0.363	0.262	1.15987e-08	P5
ENSG00000298362	0.598613	0.319	0.216	3.72033e-09	P5
ENSG00000269242	1.07007	0.335	0.194	1.04413e-25	P6
LINC01237	0.924611	0.429	0.259	1.66755e-33	P6
RORA-AS1	0.803603	0.306	0.177	4.777e-20	P6
TP53INP1	0.710093	0.382	0.256	2.25825e-16	P6
NDUFAF6	0.680055	0.577	0.411	1.33585e-30	P6
COMMD6	0.627781	0.469	0.341	3.87847e-17	P6
RPL3	0.622852	0.958	0.886	7.02063e-92	P6
RPS12	0.600033	0.978	0.925	8.80951e-94	P6
TPT1	0.592467	0.993	0.971	1.44554e-85	P6
CDC42	1.09904	0.412	0.233	0.0198814	P8
RPS17	0.927471	0.546	0.333	0.00299977	P8
CTSS	1.40225	0.572	0.503	0.00755795	P9
UTRN	0.805461	0.417	0.317	0.0412798	P9
FCRL1	0.63181	0.594	0.548	0.0255062	P9
Classical memory cluster 3
ITGB1	1.09902	0.324	0.194	7.07875e-10	P5
IGHA1	0.611607	0.413	0.304	0.00200023	P5
LSP1	0.590654	0.514	0.407	5.37975e-05	P5
LINC01237	1.32748	0.43	0.233	2.0255e-31	P6
COMMD6	0.691021	0.408	0.281	7.94148e-12	P6
RPL3	0.646568	0.93	0.806	6.40565e-57	P6
TPT1	0.617734	0.972	0.89	5.01711e-52	P6
Classical memory cluster 8
SOX5	1.45262	0.348	0.159	1.17e-18	P5
TUBB6	1.33157	0.313	0.125	3.35e-21	P5
HCK	1.16961	0.35	0.151	2.76e-20	P5
ARID3A	1.05714	0.337	0.178	1.54e-11	P5
FGR	1.01578	0.519	0.297	1.76e-18	P5
TMT1A	0.929903	0.327	0.186	1.26e-07	P5
ANXA4	0.901806	0.37	0.198	5.04e-12	P5
ANXA2	0.846035	0.509	0.292	9.99e-16	P5
ENSG00000294512	0.828974	0.35	0.197	1.24e-08	P5
CSGALNACT1	0.810317	0.454	0.288	1.3e-08	P5
VOPP1	0.78664	0.748	0.556	2.69e-17	P5
ITGB7	0.740447	0.378	0.226	1.55e-07	P5
ITGB1	0.708333	0.569	0.375	3.7e-11	P5
COTL1	0.632789	0.757	0.567	7.13e-16	P5
CCDC50	0.616362	0.626	0.459	4.67e-09	P5
CD82	0.603171	0.354	0.203	3.64e-07	P5
SPIB	0.596395	0.681	0.495	6.29e-10	P5
PLEK	0.59321	0.632	0.465	4.66e-08	P5
SYK	0.585928	0.849	0.695	1.71e-13	P5
LSP1	0.585613	0.687	0.515	1.67e-09	P5
CXCR4	1.49486	0.596	0.295	8.6e-47	P6
VPREB3	1.37294	0.32	0.119	7.77e-21	P6
LINC01237	1.09755	0.396	0.268	3.15e-07	P6
ENSG00000269242	0.903779	0.319	0.196	1.31e-06	P6
CR1	0.898768	0.321	0.181	9.18e-09	P6
NDUFAF6	0.820281	0.447	0.314	5.65e-08	P6
SMAP2	0.690693	0.66	0.526	3.95e-14	P6
SELL	0.685799	0.658	0.459	3.34e-19	P6
PDE4B	0.685418	0.318	0.227	0.016673	P6
ADAM28	0.674603	0.393	0.249	2.34e-07	P6
AIM2	0.672006	0.383	0.279	0.002225	P6
SNHG6	0.645522	0.418	0.318	0.000964	P6
PLPP5	0.645228	0.335	0.225	0.00027	P6
HLA-DOB	0.639489	0.527	0.416	4.87e-06	P6
ZFP36L1	0.62984	0.775	0.623	1.54e-21	P6
PALM2AKAP2	0.621671	0.5	0.408	0.000439	P6
BACH2	0.610489	0.378	0.264	0.000421	P6
IRF8	0.595354	0.617	0.467	1.68e-10	P6
TXNIP	0.594623	0.905	0.812	8.32e-25	P6
IGHD	1.21025	0.61	0.416	5.15e-08	P9
IGHM	0.7532	0.781	0.707	1.53e-05	P9
Classical memory cluster 16
TCEA1	1.89	0.36	0.088	0.00865802	P5
SOX5	1.29218	0.56	0.208	0.0275655	P5
EIF2B3	2.91585	0.333	0.045	0.00615837	P8
Atypical cluster 4
DUSP22	0.610824	0.403	0.314	1.39338e-14	P5
BOLA3-DT	0.607981	0.334	0.25	4.37281e-11	P5
ENSG00000294557	0.601446	0.481	0.355	5.17283e-24	P5
ENSG00000294512	0.592551	0.306	0.224	9.85299e-11	P5
CR1	1.07177	0.329	0.149	4.99787e-61	P6
PLPP5	1.05898	0.304	0.17	3.51803e-37	P6
SELL	0.92391	0.559	0.343	5.69708e-76	P6
ENSG00000269242	0.912388	0.362	0.213	3.78839e-41	P6
CXCR4	0.898758	0.373	0.21	4.45515e-45	P6
METTL7A	0.684416	0.383	0.249	8.30788e-29	P6
HLA-DOB	0.65018	0.566	0.395	3.54424e-46	P6
LINC01237	0.61563	0.435	0.32	8.43775e-21	P6
COMMD6	0.595984	0.56	0.406	3.9481e-34	P6
GABPB1-AS1	0.5904	0.353	0.238	4.15011e-20	P6
THEMIS2	1.72586	0.4	0.183	0.000714975	P8
YBX3	0.887589	0.307	0.203	4.8857e-08	P9
IGHD	0.674594	0.67	0.6	3.04858e-12	P9
TUBB6	0.608664	0.431	0.352	0.0010405	P9
Atypical cluster 6
SCRN1	1.0167	0.333	0.167	1.04663e-26	P5
ANXA2	0.963146	0.396	0.21	3.4058e-29	P5
TAGLN2	0.900051	0.363	0.209	2.18525e-20	P5
CPNE5	0.87232	0.364	0.185	2.24717e-27	P5
CD1C	0.865284	0.312	0.181	2.95879e-16	P5
CD86	0.84688	0.307	0.163	1.28621e-19	P5
PREX1	0.786479	0.34	0.189	1.37536e-19	P5
IGHG1	0.760131	0.403	0.231	3.21743e-22	P5
IGHA1	0.741372	0.422	0.277	2.22172e-13	P5
COTL1	0.706333	0.665	0.45	9.55249e-33	P5
SIGLEC6	0.664687	0.451	0.273	4.63235e-21	P5
NAAA	0.64956	0.337	0.197	1.76667e-14	P5
POU2AF1	0.644998	0.435	0.272	3.81154e-17	P5
SIGLEC10	0.639291	0.42	0.276	1.00323e-13	P5
PEA15	0.637484	0.429	0.267	8.46786e-17	P5
VOPP1	0.612907	0.69	0.507	1.71816e-24	P5
ITGB7	0.612643	0.479	0.303	1.74777e-18	P5
OGT	0.593457	0.399	0.264	5.37328e-11	P5
SELL	1.89797	0.378	0.129	1.96854e-18	P6
MBD4	1.26845	0.472	0.221	2.24693e-11	P6
LTB	1.25448	0.347	0.128	5.7381e-12	P6
PLPP5	1.20192	0.43	0.197	1.69463e-10	P6
RUBCNL	1.13653	0.389	0.157	3.78641e-11	P6
BASP1	1.0902	0.446	0.214	1.28061e-08	P6
ALOX5	1.01568	0.461	0.217	5.9007e-10	P6
CTSH	0.935625	0.332	0.162	0.000259106	P6
HINT1	0.888011	0.611	0.39	2.48944e-07	P6
CYBB	0.854646	0.363	0.176	2.16205e-05	P6
CD44	0.850555	0.347	0.187	0.00383039	P6
TAGAP	0.781426	0.311	0.151	0.000873054	P6
PDE4B	0.766265	0.316	0.169	0.0321991	P6
TAGLN2	0.76479	0.472	0.237	1.55688e-06	P6
CPNE5	0.738634	0.394	0.222	0.00248417	P6
TPT1	0.632995	0.927	0.914	3.73079e-06	P6
HLA-DOB	0.585004	0.492	0.308	0.0353143	P6
RHOB	0.80953	0.42	0.298	8.93511e-17	P8
PALS2	0.753671	0.593	0.429	8.73889e-33	P8
RGS2	0.721935	0.321	0.207	4.58487e-14	P8
CEMIP2	0.610504	0.386	0.282	4.4991e-10	P8
DUSP1	0.596831	0.454	0.347	8.17137e-12	P8
PCDH9	1.02699	0.46	0.25	5.2995e-40	P9
FCRL1	0.878152	0.735	0.604	4.54707e-38	P9
CXCR4	0.861119	0.384	0.271	1.03284e-13	P9
NIBAN3	0.858765	0.611	0.422	4.10033e-38	P9
CD79B	0.830397	0.399	0.29	2.68808e-13	P9
IGHM	0.772678	0.861	0.691	2.35114e-59	P9
BACH2	0.770034	0.498	0.38	5.77236e-15	P9
TRIM22	0.754094	0.323	0.253	5.33702e-05	P9
IGHD	0.698945	0.829	0.63	1.69109e-54	P9
PLEKHA2	0.68274	0.496	0.396	3.2085e-12	P9
ITM2C	0.681216	0.361	0.274	1.60515e-07	P9
BIRC3	0.651704	0.385	0.316	0.00025122	P9
FAM107B	0.621949	0.404	0.325	2.16559e-06	P9
Atypical cluster 7
SOX5	1.2643	0.653	0.348	2.08343e-72	P5
PLXNC1	0.854082	0.327	0.186	2.5817e-15	P5
ENSG00000294557	0.784195	0.617	0.423	4.46133e-24	P5
ITGB1	0.752706	0.305	0.184	1.00362e-10	P5
VOPP1	0.748206	0.729	0.526	7.5936e-35	P5
CSGALNACT1	0.714918	0.578	0.385	1.22531e-23	P5
ARHGEF3	0.687672	0.349	0.216	1.53068e-11	P5
ENSG00000258760	0.638136	0.51	0.362	4.91467e-13	P5
ZDHHC21	0.619041	0.498	0.328	1.3227e-16	P5
ZEB2	0.616919	0.579	0.433	4.44062e-13	P5
LINC01237	1.35193	0.454	0.316	4.04083e-23	P6
RORA-AS1	1.23068	0.33	0.204	1.79434e-18	P6
CXCR4	0.935918	0.318	0.189	5.75456e-17	P6
RORA	0.919369	0.395	0.312	1.9363e-07	P6
RPL3	0.778528	0.315	0.25	0.000628571	P6
CCSER1	0.746297	0.343	0.216	2.17722e-14	P6
FCRL5	0.778031	0.4	0.287	3.02067e-05	P9
SOX5	0.66848	0.527	0.398	5.21038e-06	P9
Atypical cluster 10
IGLL5	1.13143	0.453	0.29	1.47394e-09	P5
ENSG00000294557	0.902551	0.543	0.36	5.64415e-16	P5
LGALS1	0.887209	0.334	0.175	6.92802e-12	P5
IFI30	0.818184	0.431	0.268	6.25746e-11	P5
ENSG00000310385	0.81812	0.353	0.212	1.06171e-07	P5
ENSG00000293300	0.783413	0.459	0.277	3.45624e-13	P5
ENSG00000303020	0.76091	0.316	0.191	2.29683e-06	P5
ENSG00000293320	0.749476	0.389	0.225	3.45138e-10	P5
ENSG00000294512	0.708264	0.391	0.241	5.76491e-09	P5
BOLA3-DT	0.706863	0.425	0.265	3.1537e-09	P5
CRIP1	0.677751	0.41	0.263	4.79518e-07	P5
IQGAP2	0.665744	0.364	0.228	1.55124e-06	P5
TAF10	0.640299	0.339	0.212	1.89778e-05	P5
ENSG00000299452	0.628481	0.425	0.276	8.93808e-08	P5
CDC42	0.628046	0.528	0.357	4.78911e-10	P5
TMT1A	0.62618	0.41	0.265	4.8943e-07	P5
ARPC1B	0.623298	0.744	0.576	2.08458e-14	P5
RNASE6	0.621387	0.318	0.185	3.92648e-06	P5
JCHAIN	0.612525	0.895	0.84	1.46781e-06	P5
SNHG5	0.602258	0.512	0.339	5.70868e-08	P5
LINC01237	0.899827	0.412	0.329	0.000836924	P6
TSC22D3	0.83328	0.492	0.412	8.99593e-06	P6
TXNIP	0.817259	0.855	0.808	2.39194e-26	P6
CR1	0.802196	0.531	0.394	6.27834e-11	P6
ALOX5	0.785816	0.501	0.375	1.19733e-07	P6
ENSG00000269242	0.749784	0.366	0.288	0.0150728	P6
CD24	0.612874	0.559	0.426	4.3118e-08	P6
STMN1	1.49197	0.309	0.145	0.000756565	P9
SCN3A	1.3386	0.342	0.152	2.98458e-05	P9
ENSG00000286848	0.810149	0.921	0.848	0.000207843	P9
SMC4	0.754822	0.586	0.375	0.0199416	P9
JCHAIN	0.74594	0.934	0.853	0.00396465	P9
Plasmablast cluster 11
BACH2	1.55652	0.509	0.268	1.71499e-07	P9
CLEC2B	1.36815	0.329	0.173	0.0055032	P9
RUBCNL	1.13803	0.354	0.195	0.0418325	P9
NIBAN1	0.881021	0.596	0.376	0.000289083	P9
CPM	0.862969	0.391	0.22	0.0384272	P9
TRABD2A	0.821149	0.671	0.516	0.0034835	P9
PIK3R5	0.704712	0.609	0.441	0.049148	P9
ANP32B	0.695454	0.745	0.627	0.00238399	P9
PLEK	0.684867	0.553	0.362	0.0132297	P9
TPM3	0.68371	0.752	0.621	0.0018343	P9
ACTG1	0.660563	0.907	0.816	0.000410498	P9
ARHGDIB	0.654039	0.876	0.759	4.26785e-06	P9
PTMA	0.6418	0.981	0.9	2.71478e-06	P9
CFL1	0.6289	0.913	0.823	2.13571e-05	P9
ACTB	0.598196	0.932	0.847	0.00122843	P9
Plasmablast cluster 14
CLEC2B	1.18177	0.354	0.187	0.0234268	P9
AP1S2	0.995304	0.476	0.274	0.00331683	P9
MYADM	0.931976	0.558	0.381	0.0204583	P9
CMTM7	0.844549	0.68	0.491	0.00285212	P9
S100A10	0.813709	0.714	0.474	3.26232e-06	P9
HNRNPA1	0.690565	0.837	0.702	3.83061e-05	P9
ANP32B	0.660673	0.782	0.627	0.00291077	P9
ITGA4	0.644294	0.905	0.795	0.000142414	P9
RBM3	0.62096	0.823	0.651	0.00503165	P9
TMSB10	0.613951	0.898	0.853	0.00157973	P9
